# Single-sequence deep learning delivers crystal-quality models of covalent K-Ras G12 hotspot complexes

**DOI:** 10.1101/2025.09.16.676163

**Authors:** Sungwon Jung, Qinheng Zheng, Kevan M. Shokat

## Abstract

Structure-based design of covalent drugs has achieved tremendous success by understanding and leveraging the three-dimensional interactions between small-molecule drug candidates and their protein targets. However, this approach traditionally relies on high-resolution co-complex structures obtained by X-ray crystallography, NMR, or cryo-EM, methods that are time-consuming and resource-intensive. Here we show that Chai-1, a publicly available structure prediction tool that accepts user-defined ligands, is able to accurately predict covalent K-Ras(G12C) complexes without using a multiple sequence alignment (MSA). Chai-1 yields pocket-aligned RMSDs <2 Å for chemically diverse K-Ras(G12C) inhibitors, ranging from ARS-853 to BBO-8520. In addition to the conventional acrylamide-based covalent K-Ras(G12C) inhibitors, Chai-1 with a covalent-bond restraint successfully reproduced the binding poses of covalent K-Ras(G12D) and K-Ras(G12S) inhibitors, while showing limitations in capturing chemical details such as accounting for leaving-groups, bond properties, and stereochemistry. Chai-1 also provides ∼40-fold higher throughput than state-of-the-art AlphaFold3 while maintaining comparable pose accuracy. Together, these findings establish Chai-1 as an accessible and computationally efficient tool for covalent protein-ligand co-complex structure prediction, with its covalent-restraint mode offering a unique solution to accelerate covalent drug discovery, especially for challenging targets beyond cysteine.
