## Supplementary_Data.zip: inputs/outputs, PyMOL sessions, and pocket-aligned RMSD workflow for "Single-sequence deep learning delivers crystal-quality models of covalent K-Ras G12 hotspot complexes": Raw Pocket-Aligned RMSDs and Prediction Throughputs.xlsx

### Sheet: Pocket_Aligned_RMSD
	Chai-1_without_restraint					Chai-1_with_restraint					AlphaFold3_with_restraint
	Pred.0	Pred.1	Pred.2	Pred.3	Pred.4	Pred.0	Pred.1	Pred.2	Pred.3	Pred.4	Sample.0	Sample.1	Sample.2	Sample.3	Sample.4
ARS853	1.1656	1.1183	0.9459	1.0954	1.1292	1.1946	1.2145	1.2035	0.8232	1.103	0.829	0.8597	0.8701	0.9723	0.7268
ARS1620	0.4055	0.3651	0.492	0.4867	0.4561	0.8478	0.8345	0.7957	0.7988	0.7786	0.841	0.85	0.8178	0.825	0.4357
Sotorasib	0.6131	0.7653	0.5599	0.5531	0.4793	0.7206	0.5377	0.5993	0.6921	0.5866	1.0992	1.0921	1.0905	1.0311	1.0154
Adagrasib	1.4202	1.2538	1.4512	0.5978	1.2398	0.6115	0.5126	0.6648	0.5326	0.5725	0.5408	0.5375	0.5499	0.549	0.5336
Divarasib	0.5896	0.6482	0.5657	0.5748	0.5622	0.5731	0.5368	0.5381	0.4757	0.3822	0.5263	0.3324	0.4601	0.4717	0.5852
JDQ443	1.7377	1.6715	1.8057	1.2696	1.2441	1.7027	1.692	1.2715	1.9495	1.2514	1.0347	0.9736	0.9838	0.9831	0.653
BBO8520	1.1704	1.1297	0.9506	1.0102	1.1239	1.067	1.0663	1.0941	1.067	1.046	1.0992	1.0921	1.0905	1.0311	1.0154
BBO8520_GTPstate	1.0697	1.2134	1.1806	1.0284	0.9903	0.9901	1.3563	1.3223	0.958	0.9386	0.9748	0.97	1.1691	0.9228	0.9644
KRASG12D_G12Di-1	14.9206	15.1754	15.2808	15.9762	13.0609	1.5166	1.4805	1.4649	1.4136	0.6827	0.723	0.7235	0.5818	0.7185	0.687

### Sheet: Throughput_Predictions Per Day
	Chai-1_with_restraint	AlphaFold3_with_restraint
ARS853	1040.96	27.6657
ARS1620	1093.67	27.4286
Sotorasib	1234.29	27.5159
Adagrasib	830.769	28.5903
Divarasib	919.149	27.898
JDQ443	1040.96	27.6746
BBO8520	993.103	28.496
BBO8520_GTPstate	1136.84	28.2261
KRASG12D_G12Di-1	1053.66	27.5686
